# Variable jackpot individuals provide most alleles for repeated, rapid adaptation to freshwater by anadromous Threespine Stickleback

**DOI:** 10.64898/2026.05.29.728866

**Authors:** Alexander Kwakye, Mark K. Sanda, Krista Oke, David C. Heins, Michael A. Bell, Kerry Reid, Krishna R. Veeramah

## Abstract

Experimental introductions of anadromous stickleback into freshwater habitats lacking this species allow analysis of the process of adaptation to freshwater forward-in-time. We examined the population genomic dynamics during early stages of adaptation in three replicate lakes that were experimentally founded, each using ∼3000 anadromous ancestors. We replicated earlier results that rare individuals carrying large haploblocks of freshwater-adaptive alleles (jackpot carriers) provide most of the allelic variation for adaptation of anadromous Threespine Stickleback to freshwater within only a few generations in each lake. There were population bottlenecks two to three generations after founding in each lake, after which jackpot carriers dramatically increased in frequency and came to dominate the populations. Individuals lacking large adaptive haploblocks experienced low fitness in their new freshwater environments, consistent with our previous report based on a single lake population. Despite similarities of the demographic responses to selection, the alleles that were most common among jackpot carriers were different in each population, suggesting that each lake population likely adapted to conditions in freshwater environments through different genes. These results provide direct evidence for the genomic mechanisms underlying the rapid adaptation of anadromous sticklebacks to freshwater environments, a process that can occur within just a few generations.
