## Supplementary data for "Variable jackpot individuals provide most alleles for repeated, rapid adaptation to freshwater by anadromous Threespine Stickleback"

### Sheet: Tempo_Peaks_90th_percentile
chromosome	start	end	size	lake
chrI	26105785	26548133	442348	Cheney
chrIV	27357302	27374317	17015	Cheney
chrXI	3848292	3850184	1892	Cheney
chrXI	5885524	5912268	26744	Cheney
chrXI	6184869	6669320	484451	Cheney
chrXI	6846967	6856737	9770	Cheney
chrXI	7319009	7348566	29557	Cheney
chrXI	8095447	8197544	102097	Cheney
chrXI	8498901	8510089	11188	Cheney
chrXI	8667733	8699314	31581	Cheney
chrXI	8824476	8853460	28984	Cheney
chrXI	8931254	8975376	44122	Cheney
chrXI	9188887	9198503	9616	Cheney
chrXI	9823434	9904248	80814	Cheney
chrXI	10291033	10328126	37093	Cheney
chrXI	10614139	10615576	1437	Cheney
chrXI	11479222	11483465	4243	Cheney
chrXI	12027149	12038358	11209	Cheney
chrXII	4384523	4408327	23804	Cheney
chrXII	5776918	5777131	213	Cheney
chrXII	6591836	6684812	92976	Cheney
chrXII	6871977	6876507	4530	Cheney
chrXII	7747971	7968794	220823	Cheney
chrXII	8216232	8381168	164936	Cheney
chrXII	8754618	8845336	90718	Cheney
chrXII	8998525	9015089	16564	Cheney
chrXII	9345669	9350156	4487	Cheney
chrXXI	2111383	2208871	97488	Cheney
chrXXI	2294442	2301393	6951	Cheney
chrXXI	3349744	3381212	31468	Cheney
chrIV	9645704	9702141	56437	Scout
chrIV	10495821	10636655	140834	Scout
chrIV	11003847	11050746	46899	Scout
chrIV	11211927	11225935	14008	Scout
chrIV	11376755	11391473	14718	Scout
chrIV	11475651	11501305	25654	Scout
chrIV	11678918	11720288	41370	Scout
chrIV	11868782	11982836	114054	Scout
chrIV	12345019	12576455	231436	Scout
chrIV	12762355	13002578	240223	Scout
chrIV	13346903	13461891	114988	Scout
chrIV	13857405	14017452	160047	Scout
chrIV	14326747	14349257	22510	Scout
chrIV	14486526	14541307	54781	Scout
chrIV	15047761	15114807	67046	Scout
chrIV	15278018	15279517	1499	Scout
chrIV	15520835	15630558	109723	Scout
chrIV	15734076	15924094	190018	Scout
chrIV	19874158	20267644	393486	Scout
chrIV	20364549	20428956	64407	Scout
chrIV	20863264	21058729	195465	Scout
chrIV	21867143	22030942	163799	Scout
chrIV	22273550	22387764	114214	Scout
chrIV	23203118	23260295	57177	Scout
chrIV	24441665	24457941	16276	Scout
chrIV	24951897	25017064	65167	Scout
chrIV	25435733	25636081	200348	Scout
chrIV	26702381	26862659	160278	Scout
chrIV	27507771	27513579	5808	Scout
chrIV	8525484	8547434	21950	Warfle
chrIV	9088814	9167577	78763	Warfle
chrIV	9378675	9388710	10035	Warfle
chrIV	10495821	10636655	140834	Warfle
chrIV	11211927	11225935	14008	Warfle
chrIV	11376755	11391473	14718	Warfle
chrIV	11475651	11501305	25654	Warfle
chrIV	11868782	11982836	114054	Warfle
chrIV	12762355	13002578	240223	Warfle
chrIV	13346903	13461891	114988	Warfle
chrIV	13857405	14017452	160047	Warfle
chrIV	14326747	14349257	22510	Warfle
chrIV	15047761	15114807	67046	Warfle
chrIV	15520835	15630558	109723	Warfle
chrIV	18592857	18604441	11584	Warfle
chrIV	19874158	20267644	393486	Warfle
chrIV	20364549	20428956	64407	Warfle
chrIV	20863264	21058729	195465	Warfle
chrIV	23203118	23260295	57177	Warfle
chrIV	24441665	24457941	16276	Warfle
chrIV	25435733	25636081	200348	Warfle
chrIV	26535454	26611907	76453	Warfle
chrIV	27357302	27374317	17015	Warfle
chrVII	7331625	7391907	60282	Warfle
chrVII	8685205	8748620	63415	Warfle
chrVII	9810880	9966046	155166	Warfle
chrVII	10695475	10758647	63172	Warfle
chrVII	10825959	10888215	62256	Warfle
chrVII	15150903	15171704	20801	Warfle
chrVII	15614096	15701873	87777	Warfle
chrVII	15914786	15986903	72117	Warfle
chrVII	16808769	16881470	72701	Warfle
chrVII	17749620	17828205	78585	Warfle
chrVII	24070745	24127525	56780	Warfle

### Sheet: Cheney_Scout
chromosome	start	end	size
chrIV	27357302	27374317	17015

### Sheet: Cheney_Warfle
chromosome	start	end	size
chrIV	27357302	27374317	17015

### Sheet: Scout_Warfle
chromosome	start	end	size
chrIV	13857405	14017452	160047
chrIV	20863264	21058729	195465
chrIV	10495821	10636655	140834
chrIV	20364549	20428956	64407
chrIV	11475651	11501305	25654
chrIV	13346903	13461891	114988
chrIV	11376755	11391473	14718
chrIV	14326747	14349257	22510
chrIV	15047761	15114807	67046
chrIV	23203118	23260295	57177
chrIV	15520835	15630558	109723
chrIV	11211927	11225935	14008
chrIV	25435733	25636081	200348
chrIV	24441665	24457941	16276
chrIV	19874158	20267644	393486
chrIV	11868782	11982836	114054
chrIV	12762355	13002578	240223
